# Intronic polyadenylation isoforms in the 5’ part of genes constitute a source of microproteins and are involved in cell response to cisplatin

**DOI:** 10.1101/2023.12.05.569446

**Authors:** Alexandre Devaux, Iris Tanaka, Mandy Cadix, Amélie Heneman-Masurel, Sophie Michallet, Quentin Fouilleul, Alina Chakraborty, Céline M. Labbe, Nicolas Fontrodona, Jean-Baptiste Claude, Marc Deloger, Pierre Gestraud, Ludovic Tessier, Hussein Mortada, Sonia Lameiras, Virginie Raynal, Sylvain Baulande, Nicolas Servant, Didier Auboeuf, Béatrice Eymin, Stéphan Vagner, Martin Dutertre

## Abstract

Transcript isoforms generated by intronic polyadenylation (IPA) are widely regulated in various biological processes and often encode protein isoforms. Microproteins are small proteins translated from small open reading frames (sORFs) in noncoding RNAs and mRNAs, but their production by IPA isoforms is unknown. Using 3’-seq and long-read RNA-seq analyses in lung cancer cells, we show that cisplatin, a DNA-crosslinking anticancer agent, upregulates IPA isoforms relative to full-length mRNAs in long genes. A subset of cisplatin-regulated IPA isoforms are poorly associated with heavy polysomes and terminate upstream of the annotated translation initiation codon of genes. Such IPA isoforms in the *PHF20* and *PRKAR1B* genes are associated with light polysomes, contain Ribo-Seq-supported sORFs in an alternative last exon within the annotated 5’UTR part of genes, and are translated into microproteins. For *PRKAR1B*, the microprotein was detected by Western blot and immunofluorescence after transfection of a tagged isoform; and siRNA depletion of the endogenous IPA isoform, CRISPR deletion of the IPA site, or CRISPR mutation of the sORF initiation codon led to increased cell survival to cisplatin. Based on Ribo-Seq and mass-spectrometry data sets, we identified 156 genes producing both a canonical protein-coding mRNA and a microprotein-coding 5’UTR-located IPA isoform (coined miP-5’UTR-IPA isoform) regulated by cisplatin. Finally, the regulation of (miP-5’UTR-)IPA *versus* full-length isoforms by cisplatin involved an inhibition of transcription processivity in a FANCD2 and senataxin-dependent manner. Altogether, these findings reveal the novel paradigm of miP-5’UTR-IPA genes and their role in cancer cell response to a genotoxic agent.

**HIGHLIGHTS:**

- Cisplatin increases intronic-polyadenylation *versus* full-length transcript isoforms in long genes through a FANCD2 and senataxin-dependent decrease of transcription processivity
- A subset of cisplatin-regulated intronic-polyadenylation isoforms terminate in the annotated 5’UTR part of genes and encode microproteins, thus we coined them miP-5’UTR-IPA isoforms
- The miP-5’UTR-IPA isoform of *PRKAR1B* impacts cisplatin sensitivity and its effect is mediated by its small ORF
- We identify 156 genes producing both a canonical protein-coding mRNA and a microprotein-coding miP-5’UTR-IPA transcript
