## Supplementary material for "Intronic polyadenylation isoforms in the 5’ part of genes constitute a source of microproteins and are involved in cell response to cisplatin": Table S&

### Sheet: PCR
Name	Sequence
ADAM17-E4S	CCTGACTCTAGGGTTCTAGC
ADAM17-E5L-AS	GTCTAATCTCTGTTGTTCCC
ADAM17-E6S	TGTTCTTCATGGGATCTGGG
ASXL1-E5S	AACTGCCTGGCCGAATCAGC
ASXL1-E7AS	CAGCAGGTTCATACAATGGTG
ASXL1-E8AS	CGTTTTCACCACTCACAGTG
HERC4-E3S	TGATCTAGGACAGCTAGGTC
HERC4-E4AS	GGAGAATTGCTTGAACCTGG
HERC4-E8AS	AGATAGCTCCAGAAAGGGTG
INTS6-E2S	GCTGGTCACTTTCGAAGAGC
INTS6-E3L-AS	GTAGTTTTTGGACTGGACTG
INTS6-E4AS	GTGATAATTATTGCTGGCTCC
LEPR-E2S	TTCTTATGCTGGGATGTGCC
LEPR-E3AS	GCCAGGAGTTCAAGACCAGC
LEPR-E5AS	ATTGCCTGCCAACACAAGGC
LEPR-E7AS	GGTTGAATTTGGTGGCATGC
MAP3K13-E10AS	TTTACCGCATCTGTGTGGGTC
MAP3K13-E2S	ACCCACGGACCATTAATGGAC
MAP3K13-E3AS	GCATAATGATGATAGGCCATGG
NBEAL1-E12AS	TCAAGAGATGGAGACCATCC
NBEAL1-E13AS	ATTCCAGTGGTGGCTGACCC
NBEAL1-E6S	TTTGTGATCCACGCATTGGC
NBEAL1-E7AS	ATGTGGCTGTAACCTTCACC
SLC33A1-E1L-AS	ATGAGCTTCCCTCCAACGTC
SLC33A1-E1S	GTTTCAGCCTCAACCCAGAG
SLC33A1-E2AS	CAAAATGTCAGAACTGCTGGC
TASP1-E3S	CTGAATCCAAAGCCAAGGAG
TASP1-E8L-AS	GGCATGAAATGGTCACGTGC
TASP1-E9AS	AGAGTCTGTTGGCAACCGAG
ZFC3H1-E2S	AAGAAGTAGCTCCTGAGGAG
ZFC3H1-E3AS	ACTTCAACATCCATTCACGC
ZFC3H1-E5AS	TACTGGCTGACTGAAGAGCC

### Sheet: qPCR
Target		F/R	Sequence
PRIM2	IPA	Forward	CCACTTAAGGACATTGTGGC
		Reverse	CTAGTGCCTATAATCCCAGC
	LE	Forward	ACACATTACCAGGTAGCCTG
		Reverse	TTAGAATACGTTGGCTCTCAC
ASCC3	IPA	Forward	TTAGATTTGGGCCTGACATGG
		Reverse	CTCTTTTCCATCCAGCCTCC
	LE	Forward	ACTCTGACTGCAGACAAACG
		Reverse	TCGAGGAGTAACTGCACAGC
EIF4G3	IPA	Forward	GAAAAGACTTGGTGATGGGG
		Reverse	GGAGGAGGTGATGCATGATG
	LE	Forward	CAGATACAGAGAAGGAACTGC
		Reverse	CACCTCCTCGTCATATAGAC
LEPR	e3	Forward	CTCTCGTGGCATTATCCTTC
		Reverse	TCAGCTGGGTGTTGTGGCAT
	e5	Forward	GCAACCAGTAGTGCCTGTCG
		Reverse	ATTGCCTGCCAACACAAGGC
	LE	Forward	AGTACCAGTTCAGTCTTTACCC
		Reverse	CCAAGCAATAAGATGGAAGAGG
PHF20	IPA	Forward	CTACACTTTCAGGATCAAGCC
		Reverse	CACTGAGTTCAGAGCACTTC
	LE	Forward	GATGAAGTTACGCACAGGATG
		Reverse	CATCAGCAGCTGCTTGATAC
PRKAR1B	IPA	Forward	GTTGCGCAGTGAATGCAGCT
		Reverse	GCTTTGTTAAGCTGCTCTGG
	LE	Forward	CAATGAGGAGTACGTGGAG
		Reverse	CCAGCTTCACACACTTGAG
LRRFIP2	IPA	Forward	CAGATGCAAGCCTGCAGATG
		Reverse	CTCCTCACACTGAATCCTAA
	LE	Forward	CTGCTGAGAATGCTGAGAAAG
		Reverse	CTCCATCTCCTCAATCTTGTC
HOMEZ	IPA	Forward	TGCCTGTGAAATGGAGGATAGG
		Reverse	TTCATTCCCAAAGGCCACTG
	LE	Forward	AAGGGCTACGGCATAACTCAG
		Reverse	AGCTGCTCTTTGGTTTTGCG
PATZ1	IPA	Forward	TCCAACTAGAGTCAACCCATGC
		Reverse	TAGTTTGGTTCCTGAGCAGACC
SCARNA18		Forward	TGCATGTGGAAATGTCTGC
		Reverse	TACTAGAAGGTTGGCAGCC
U1 snRNA		Forward	CTGGCAGGGGAGATACCATG
		Reverse	AGTCGAGTTTCCCGCATTTG
PRIM2	5' of gene	Forward	GGACATCACCCAGGAATTGC
		Reverse	GAAGCATTCCTCTGGTCACC
	3' of gene	Forward	GCTAGAATCCATGTTTCAGG
		Reverse	GTTGAGGAGTTTCTGGTTGG
LEPR	5' of gene	Forward	ATTCAGAAGGTTATGCAGCC
		Reverse	CACTGAAGGATAATGCCACG
	3' of gene	Forward	GCATAGTTGATCTGGTGGAC
		Reverse	AAGTCCTTGTGCCCAGGAAC
ADAM17	5' of gene	Forward	AGTTTGTGCTTGGCACTTCC
		Reverse	TTCTTACCGAATGCTGCTGC
	3' of gene	Forward	AGGCTGTTTGATGGGTAAGG
		Reverse	AACCGATGCAGAATCCATGC
NBEAL1	5' of gene	Forward	ATCTCTAGGAGTCTGTCTGC
		Reverse	GCAATTTCAGGAGTCACTCC
	3' of gene	Forward	GGTGCATGTATCCTTGATGG
		Reverse	GTCCTTCCCAAGATATAGCC
INTS6	5' of gene	Forward	TGGAAGAGAGTTTCCTCAGC
		Reverse	AGAGTCGTAAGTCCTTCAGC
	3' of gene	Forward	CACTTGGTATGGAGAGATGG
		Reverse	AGGAGAAAACCAGGACAGAC
ASXL1	5' of gene	Forward	TCACCGTAGCCTTGAACTCC
		Reverse	AGTGCTTTGTGAAGCTGTGG
	3' of gene	Forward	GATTCTGTATGCCATGACCC
		Reverse	TGGGCTGACCTTTAACCACC
MAP3K13	5' of gene	Forward	CCTGTTCAGTGTCAATCTGC
		Reverse	AGTGCTAGGATTTGAATGCC
	3' of gene	Forward	GATTACATGCCTGAGCCACC
		Reverse	TTTCCACTGCTTGCTCACGC
RNASEH1	mRNA	Forward	AGCCTGCAAAGCCATTGAAC
		Reverse	TTTCCCTGCACTTGTCTTCC
XPF	mRNA	Forward	GATGTTTCCACTGACACTCG
		Reverse	GACGATGGATCAGAGATGGA
CSB	mRNA	Forward	TAGCTTCAAGACAGCCACTG
		Reverse	CAGTCTGGGTCATAGATGAC
FANCD2	mRNA	Forward	ACTGAGACTTTGTGTGGAGAG
		Reverse	CATGGACTCCAACTTCTCTC
SETX	mRNA	Forward	TGACATACAAGATCTCCACG
		Reverse	GATGGAAAGGTAACACTCAG
PHF20	5' of gene	Forward	ATACAACTCTCAGAGTGCAG
		Reverse	GTGAGTCCTCTCATTTCCA
PRKAR1B	5' of gene	Forward	GATCACAGAACTGGTTGAG
		Reverse	GAGCACCAATCTTAGAGTTG
	3' of gene	Forward	ATTCCTGCAGGATTGCC
		Reverse	GTAGCATAAGTATAGCCCGAG

### Sheet: cloning
Target	Primer name	Primer sequence	Insert size (bp)
PHF20 ORF1	Forward	CGGGATCCGAGTCCTTCTGTCGGTTGGTC	457
	Reverse - FLAG	ACGCGTCGACTCACTTGTCGTCATCGTCTTTGTAGTCAGTCCCAACACTGAGTTCAGAGC
PRKAR1B ORF1	Forward	CGGGATCCCTCAGGGAGCATACGGACGTT	182
	Reverse - FLAG	ACGCGTCGACTTACTTGTCGTCATCGTCTTTGTAGTCATAAGCTGCTCTGGCCACTGG
PRKAR1B ORF2	Forward	CGGGATCCCTCAGGGAGCATACGGACGTT	253
	Reverse - FLAG	ACGCGTCGACTTACTTGTCGTCATCGTCTTTGTAGTCTTCACTCTGCATGGCGAAGAG
