## Supplementary material for "Intronic polyadenylation isoforms in the 5’ part of genes constitute a source of microproteins and are involved in cell response to cisplatin": Table S2

### Sheet: Feuil 1
Target		siRNA#	Sequence of sense strand
siCTL	(pool of 4 siRNAs)	siCTRL-1	UGGUUUACAUGUCGACUAA
		siCTRL-2	UGGUUUACAUGUUGUGUGA
		siCTRL-3	UGGUUUACAUGUUUUCUGA
		siCTRL-4	UGGUUUACAUGUUUUCCUA
PHF20	IPA	si1	CCAAGAAGCUAUACCAGUA
		si2	CCUCAGCAGGAGAGAGAUU
	LE	si1	CCACAAAGGGAAAGUGAAA
		si2	CAAAUAGACUCUUGGGAUU
PRKAR1B	IPA	si1	UUGUUAAGCUGCUCUGGCC
		si2	CGCCAUGCAGAGUGAAUAA
	LE	si1	UCAAAGGACAAGCGGACAA
		si2	GGAUCGACCGGGACAGCUA
PRIM2	IPA	si1	AGAACCAGGUACAGGAAAU
		si2	CUCCGAAAGUGCUGGGAUU
FANCD2		si1	GGAGAUUGAUGGUCUACUA
		si2	GAUAAGUUGUCGUCUAUUA
CSB		si1	CCACUGAUUACGAGAUACA
		si2	CACCCCUCAUCGGAUCAUUCU
XPF		si1	AAUGCUAUUGGAAAACCUU
		si2	CUCCUUGAUGCACCACGUUAA
RNase H1		si1	ThermoFisher s48356
		si2	ThermoFisher s48357
SETX			GCCAGAUCGUAUACAAUUA
