## Supplementary material for "Intronic polyadenylation isoforms in the 5’ part of genes constitute a source of microproteins and are involved in cell response to cisplatin": Table S3

### Sheet: Feuil 1
sgRNAs
name	targeted strand	PAM	sequence	on-target score	off-target score
sgRNA#1	+	GGG	TTGGTGCTTTTGACCTAGCA	55	59
sgRNA#2	+	TGG	CAGCATGTCGTGGTTTGAGG	48	59
Donor block oligo	sequence
	GCAGAAAGGAAACAAAGATGCTTTGTTAAGCTGCTCTGGCCACTGGTGAGGCTGCTAAGTGTCGTGGTTTGAGGTGAGATCTGTAGGTGGGCTTCCTGGGTGCGGTTCCTG
T7E1 endonuclease assay		PCR primers	sequence	product size (bp)
		T7E1 F	AACTTTGCTCTGTCAGCTC	596
		T7E1 R	TTACTGTTCACGGTTCTTGG
