## Supplementary material for "Intronic polyadenylation isoforms in the 5’ part of genes constitute a source of microproteins and are involved in cell response to cisplatin": Tables S9 to S13

### Sheet: Table S9a
Chromosome	Coordinate	Gene symbol
chr7	44871750	H2AFV
chr1	245019933	HNRNPU
chr7	1476964	MICALL2
chr20	19870978	RIN2
chr20	24949670	APMAP
chr8	131072354	ASAP1
chr13	47351422	ESD
chr12	122248909	SETD1B
chr1	155891223	KIAA0907
chr12	125441190	DHX37
chr2	170677788	METTL5
chr5	176863693	GRK6
chrX	40450373	ATP6AP2
chr12	52637676	KRT7
chr4	24541591	DHX15
chr19	55615307	PPP1R12C
chr7	138745322	ZC3HAV1
chr10	127490909	UROS
chr16	69404404	TERF2
chr19	39123176	EIF3K
chr22	31736812	PATZ1
chr7	156756048	NOM1
chr17	55351853	MSI2
chr16	19557210	CCP110
chr10	17657609	HACD1
chr16	19206307	SYT17
chr7	1064233	C7orf50
chr2	10016724	TAF1B
chr2	101470549	NPAS2
chr15	36906051	C15orf41
chr15	36906337	C15orf41
chr5	108120983	FER
chr5	108121169	FER
chr15	36912101	C15orf41
chr2	163165026	IFIH1
chr1	16932042	NBPF1
chr16	47538850	PHKB
chr6	105770283	PREP
chr2	227657825	IRS1
chr3	194851599	XXYLT1
chr7	652900	PRKAR1B
chr14	104160404	KLC1
chr17	33987138	AP2B1
chr8	131140415	ASAP1
chr12	12351932	LRP6
chr9	6835458	KDM4C
chr9	6835756	KDM4C
chr11	62283635	AHNAK
chr5	107282044	FBXL17
chr6	158488570	SYNJ2
chr17	70739062	SLC39A11
chr2	203340878	BMPR2
chr10	76014634	ADK
chr16	12865746	CPPED1
chr7	1151267	C7orf50
chr12	42835770	PPHLN1
chr2	136074697	ZRANB3
chr1	164650037	PBX1
chr16	15658082	C16orf45
chr2	174077644	ZAK
chr2	136102794	ZRANB3
chr7	43298339	HECW1
chr7	43314293	HECW1
chr13	107989422	FAM155A
chr2	135178427	MGAT5
chr22	29447442	ZNRF3
chr12	20704514	PDE3A
chr6	1821917	GMDS
chr10	34601313	PARD3
chr11	86355144	ME3
chr14	72205044	SIPA1L1
chrX	41602888	CASK
chr7	111611806	DOCK4
chr16	78389643	WWOX
chr11	11584505	GALNT18
chr13	35826131	NBEA
chr2	136267967	ZRANB3
chr6	73696287	KCNQ5
chr6	73696542	KCNQ5
chr6	73696817	KCNQ5
chr6	73697093	KCNQ5
chr17	71044366	SLC39A11
chr7	111769411	DOCK4
chrX	41781145	CASK
chr7	11860645	THSD7A
chr10	76361989	ADK
chr8	100508184	VPS13B
chr10	76414949	ADK
chr4	151709424	LRBA
chr16	78859983	WWOX
chr13	67799122	PCDH9

### Sheet: Table S9b
Chromosome	Coordinate	Gene symbol
chr2	233415459	EIF4E2
chr6	13616011	NOL7
chr11	69456499	CCND1
chr9	133589972	ABL1
chr12	49717816	TROAP
chr17	38137883	PSMD3
chr18	55712733	NEDD4L
chr6	43545048	POLH
chr12	49718186	TROAP
chr10	11964684	UPF2
chr16	15157146	RRN3
chr3	150263995	SERP1
chr1	160261728	COPA
chr18	60192512	ZCCHC2
chr11	927937	AP2A2
chr17	61899494	FTSJ3
chr17	40268238	KAT2A
chr7	2284368	NUDT1
chr15	90934203	IQGAP1
chr20	34362982	PHF20
chr19	10228968	EIF3G
chr17	79224099	SLC38A10
chr1	245021566	HNRNPU
chr9	139760747	EDF1
chr8	117661168	EIF3H
chr8	144902887	PUF60
chr5	176564452	NSD1
chr8	59501349	NSMAF
chrX	41197218	DDX3X
chr3	53264643	TKT
chr14	102233020	PPP2R5C
chr12	109046190	CORO1C
chr14	35038376	SNX6
chr12	113382788	OAS3
chr12	133310653	ANKLE2
chr14	105773877	PACS2
chr6	30545974	ABCF1
chr5	179240814	SQSTM1
chr11	47448029	PSMC3
chr19	44676914	ZNF226
chr8	87494831	RMDN1
chr19	37870857	ZNF527
chr9	86593198	HNRNPK
chr2	135818833	RAB3GAP1
chr7	99045568	CPSF4
chr17	4184913	UBE2G1
chr14	58675975	ACTR10
chr11	70253954	CTTN
chr1	171760155	METTL13
chr16	69400508	TERF2
chr21	40186912	ETS2
chr1	19209231	ALDH4A1
chr19	49508156	RUVBL2
chr7	6743719	ZNF12
chr1	181014036	MR1
chr18	45379814	SMAD2
chr10	14891667	HSPA14
chr2	219093564	ARPC2
chr17	46920364	CALCOCO2
chr1	92776559	RPAP2
chr1	91978867	CDC7
chr2	234172709	ATG16L1
chr1	10471614	PGD
chr11	5699499	TRIM5
chr11	77340937	CLNS1A
chr12	122474446	BCL7A
chr10	114205405	ZDHHC6
chr19	10259335	DNMT1
chr17	16961282	MPRIP
chr1	40555194	PPT1
chr14	51388910	PYGL
chr5	154109145	LARP1
chr7	24756161	DFNA5
chr16	4493169	DNAJA3
chr6	159205756	EZR
chr8	27366263	EPHX2
chr16	14744454	BFAR
chr14	51390615	PYGL
chr16	89913564	SPIRE2
chr8	1791604	ARHGEF10
chr2	62115319	CCT4
chr16	1747854	HN1L
chr4	83295128	HNRNPD
chr12	57543839	LRP1
chr12	123739579	C12orf65
chr10	116719978	TRUB1
chr1	116207407	VANGL1
chr2	36606372	CRIM1
chr19	1634876	TCF3
chr4	139116232	SLC7A11
chr2	216199883	ATIC
chr2	25990555	ASXL2
chr15	65319209	MTFMT
chr5	179314804	TBC1D9B
chr16	81296201	BCO1
chr12	48081777	RPAP3
chr1	43417400	SLC2A1
chr20	17948592	SNX5
chr1	173819501	DARS2
chr16	22243400	EEF2K
chr6	107103619	QRSL1
chr10	30629254	MTPAP
chr21	44296883	WDR4
chrX	2635920	CD99
chrY	2585920	CD99
chr3	58021096	FLNB
chr5	179260421	SQSTM1
chr19	16206321	TPM4
chr22	19495401	CDC45
chr3	196112171	UBXN7
chr16	69629134	NFAT5
chr8	109245837	EIF3E
chr14	51404526	PYGL
chr3	120441190	RABL3
chr7	148428661	CUL1
chr7	36462303	ANLN
chr17	43506881	ARHGAP27
chr11	61618192	FADS2
chr15	85958889	AKAP13
chr4	122782838	BBS7
chr7	36465349	ANLN
chr10	3145852	PFKP
chr6	100994602	ASCC3
chr20	42334191	MYBL2
chr9	2843606	KIAA0020
chr16	4895144	GLYR1
chr20	25028628	ACSS1
chr1	9752003	PIK3CD
chr7	150825768	AGAP3
chr7	5391096	TNRC18
chr5	60671677	ZSWIM6
chr14	93754224	BTBD7
chr9	101543705	ANKS6
chr22	47130589	CERK
chr20	30150472	HM13
chr22	38142368	TRIOBP
chr12	104659303	TXNRD1
chr4	146734505	ZNF827
chr11	68574794	CPT1A
chr7	156985371	UBE3C
chr5	118463152	DMXL1
chr12	104667016	TXNRD1
chr17	72831939	TMEM104
chr3	13004577	IQSEC1
chr3	193373589	OPA1
chr17	60087923	MED13
chr5	176396551	UIMC1
chr15	91137657	CRTC3
chr2	26033107	ASXL2
chr17	2031094	SMG6
chr5	172328496	ERGIC1
chr6	151256888	MTHFD1L
chr3	141113312	ZBTB38
chr1	10167384	UBE4B
chr12	1879607	ADIPOR2
chr19	33460095	CEP89
chr19	33461149	CEP89
chr3	37186583	LRRFIP2
chr19	33462552	CEP89
chr7	98016043	BAIAP2L1
chr16	53730198	RPGRIP1L
chr10	95853620	PLCE1
chr17	17046352	MPRIP
chr5	54706673	SKIV2L2
chr7	44529607	NUDCD3
chr14	100947600	WDR25
chr20	3342388	C20orf194
chr2	165653238	COBLL1
chr2	112638151	ANAPC1
chr4	38008658	TBC1D1
chr3	37211614	LRRFIP2
chr22	46875844	CELSR1
chr19	19615989	GATAD2A
chr21	37658933	DOPEY2
chr15	59561491	MYO1E
chrX	10551835	MID1
chr2	47278479	TTC7A
chr3	119682510	GSK3B
chr17	560596	VPS53
chr16	89493150	ANKRD11
chr2	203385746	BMPR2
chr1	89294880	PKN2
chr3	171905084	FNDC3B
chr7	756373	PRKAR1B
chr15	28525303	HERC2
chr3	43576786	ANO10
chr2	230404485	DNER
chr6	24357523	DCDC2
chr2	61608695	USP34
chr13	67075140	PCDH9
chr19	38599236	SIPA1L3
chr15	28565109	HERC2
chr15	28565374	HERC2
chr8	141889343	PTK2
chr17	35666285	ACACA
chr2	58359729	VRK2
chr6	151413892	MTHFD1L
chr1	45102175	RNF220
chr17	35685710	ACACA
chr17	58998234	BCAS3
chr7	47567592	TNS3
chr2	33457572	LTBP1
chr7	132765815	CHCHD3
chr1	62504592	INADL
chr10	60581011	BICC1
chr6	101304403	ASCC3
chr1	21501677	EIF4G3
chr13	42524417	VWA8
chr9	4285685	GLIS3
chr14	67543307	GPHN

### Sheet: Table S10
MS score, number of mass-spectrometry datasets supporting sORF translation (peptide detection)
TE score, number of RiboSeq datasets supporting sORF translation
Gene symbol	sORF_name	protein accession numbers	protein accession (others)	protein type	protein length (a.a.)	molecular weight (kDa)	isoelectric point	frame	chrsORF	start	end	strand	transcript accession	type	localization	start transcript coordinates	stop transcript coordinates	MS score	TE score	Orthology Across 10 Species # : Species Names	Translation initiation codon	Kozak motif	High-efficiency TIS motif	Domains
PHF20	chr20:34362655:34362771:+	IP_666476	IP_666476	AltProt	38	4.28	5.69	2	chr20	34362655	34362771	+	ENST00000617560.1	ncRNA	-	293	410	1	2	0	ATG	-	-	0
PRKAR1B	chr7:756346:756453:-	IP_590577	IP_590577	AltProt	35	3.64	12.08	3	chr7	756346	756453	-	ENST00000478198.1	ncRNA	-	405	513	0	1	0	ATG	-	-	0
PRKAR1B	chr7:756273:756380:-	IP_590576	IP_590576	AltProt	35	3.97	3.98	1	chr7	756273	756380	-	ENST00000478198.1	ncRNA	-	478	586	0	2	0	ATG	-	-	0

### Sheet: Table S11
RPF coverage uniformity between -0.5 and +0.5
In-frame coverage >0.1 (10%)
FLOSS-classification must be "good"
ORFscore >2 (should be >6.044)
sORF_name	Sorf ID	Cell line	chrsORF	strand	start	end	Spliced	Spliced start parts	Spliced stop parts	Sorf length	Start codon	Transcript sequence	AA-sequence	Mass	Annotation	Biotype	RPKM	RPF coverage	RPF coverage uniformity	Exon overlap	In frame coverage	In frame	overlap with PC exons	Ensembl transcript ID	Rltm min Rchx	FLOSS score	FLOSS-Classification	Orfscore	Peak shift	PhastCon	PhyloP	cutoff p-value
chr20:34359964:34360005:+	rubio_2014:1246049	rubio_2014	chr20	+	34359964	34360005	No			14	TTG	TTGGTCCTGGAGCGGCGCAGCCGGAGTGGGGCCGTGAGGTGA	MVLERRSRSGAVR*	1515.84	lncrna	processed_transcript	32.47	0.88	-0.29	0	0.666667		No	ENST00000617560		0.215254	Good	8.6436		1	2.6469	0.00280228
chr20:34359964:34360005:+	tanenbaum_2015:855767	tanenbaum_2015	chr20	+	34359964	34360005	No			14	TTG	TTGGTCCTGGAGCGGCGCAGCCGGAGTGGGGCCGTGAGGTGA	MVLERRSRSGAVR*	1515.84	lncrna	processed_transcript	62.02	0.79	-0.25	0	0.75		No	ENST00000617560		0.116324	Good	8.20156		1	2.6469	0.00326537
chr20:34359964:34360005:+	loayza_puch_2013:919829	loayza_puch_2013	chr20	+	34359964	34360005	No			14	TTG	TTGGTCCTGGAGCGGCGCAGCCGGAGTGGGGCCGTGAGGTGA	MVLERRSRSGAVR*	1515.84	lncrna	processed_transcript	23.3	0.71	-0.22	0	0.666667		No	ENST00000617560		0.0710905	Good	7.25115		1	2.6469	0.00332436
chr20:34359964:34360005:+	tirosh_2015:924369	tirosh_2015	chr20	+	34359964	34360005	No			14	TTG	TTGGTCCTGGAGCGGCGCAGCCGGAGTGGGGCCGTGAGGTGA	MVLERRSRSGAVR*	1515.84	lncrna	processed_transcript	16.64	0.55	-0.02	0	0.666667		No	ENST00000617560		0.189733	Good	6.06511		1	2.6469	0.00327385
chr20:34359964:34360005:+	zur_2016:704675	zur_2016	chr20	+	34359964	34360005	No			14	TTG	TTGGTCCTGGAGCGGCGCAGCCGGAGTGGGGCCGTGAGGTGA	MVLERRSRSGAVR*	1515.84	lncrna	processed_transcript	14.61	0.45	0.03	0	0.5		No	ENST00000617560		0.267513	Good	5.13271		1	2.6469	0.00323417
chr20:34359964:34360005:+	elkon_2015:803356	elkon_2015	chr20	+	34359964	34360005	No			14	TTG	TTGGTCCTGGAGCGGCGCAGCCGGAGTGGGGCCGTGAGGTGA	MVLERRSRSGAVR*	1515.84	lncrna	processed_transcript	8.07	0.48	0.18	0	0.666667		No	ENST00000617560		0.102932	Good	5.26887		1	2.6469	0.00336249
chr20:34359970:34360005:+	tanenbaum_2015:855768	tanenbaum_2015	chr20	+	34359970	34360005	No			12	CTG	CTGGAGCGGCGCAGCCGGAGTGGGGCCGTGAGGTGA	MERRSRSGAVR*	1303.69	lncrna	processed_transcript	70.49	0.86	-0.33	0	0.8		No	ENST00000617560		0.128583	Good	7.76301		1	2.6503	0.00326537
chr20:34359970:34360005:+	loayza_puch_2013:919830	loayza_puch_2013	chr20	+	34359970	34360005	No			12	CTG	CTGGAGCGGCGCAGCCGGAGTGGGGCCGTGAGGTGA	MERRSRSGAVR*	1303.69	lncrna	processed_transcript	26.31	0.78	-0.32	0	0.7		No	ENST00000617560		0.0693295	Good	7.01706		1	2.6503	0.00332436
chr20:34359970:34360005:+	wang_2015:267733	wang_2015	chr20	+	34359970	34360005	No			12	CTG	CTGGAGCGGCGCAGCCGGAGTGGGGCCGTGAGGTGA	MERRSRSGAVR*	1303.69	lncrna	processed_transcript	2.9	0.11	-0.3	0	0.2		No	ENST00000481202		0.346863	Good	2.32193		1	2.6503	0.00337604
chr20:34359970:34360005:+	crappe_2014:67710	crappe_2014	chr20	+	34359970	34360005	No			12	CTG	CTGGAGCGGCGCAGCCGGAGTGGGGCCGTGAGGTGA	MERRSRSGAVR*	1303.69	lncrna	processed_transcript	78.78	0.36	-0.12	0	0.4		No	ENST00000617560	6.53	0.184923	Good	6.26252	+10-1	1	2.6503	0.00408407
chr20:34359970:34360005:+	zur_2016:704676	zur_2016	chr20	+	34359970	34360005	No			12	CTG	CTGGAGCGGCGCAGCCGGAGTGGGGCCGTGAGGTGA	MERRSRSGAVR*	1303.69	lncrna	processed_transcript	15.91	0.5	-0.05	0	0.5		No	ENST00000617560		0.291435	Good	4.10154		1	2.6503	0.00323417
chr20:34359970:34360005:+	tirosh_2015:924370	tirosh_2015	chr20	+	34359970	34360005	No			12	CTG	CTGGAGCGGCGCAGCCGGAGTGGGGCCGTGAGGTGA	MERRSRSGAVR*	1303.69	lncrna	processed_transcript	17.96	0.61	0	0	0.7		No	ENST00000617560		0.191423	Good	5.10032		1	2.6503	0.00327385
chr20:34359970:34360005:+	liu_HEK_2013:506260	liu_HEK_2013	chr20	+	34359970	34360005	No			12	CTG	CTGGAGCGGCGCAGCCGGAGTGGGGCCGTGAGGTGA	MERRSRSGAVR*	1303.69	lncrna	processed_transcript	8.88	0.25	0.07	0	0.3		No	ENST00000617560		0.248359	Good	4.38171		1	2.6503	0.00327845
chr20:34359970:34360005:+	elkon_2015:803357	elkon_2015	chr20	+	34359970	34360005	No			12	CTG	CTGGAGCGGCGCAGCCGGAGTGGGGCCGTGAGGTGA	MERRSRSGAVR*	1303.69	lncrna	processed_transcript	9.42	0.56	0.09	0	0.7		No	ENST00000617560		0.102932	Good	5.14241		1	2.6503	0.00336249
chr20:34359964:34362452:+	zur_2016:725967	zur_2016	chr20	+	34359964	34362452	Yes	35772042_35774488	35772079_35774530	27	TTG	TTGGTCCTGGAGCGGCGCAGCCGGAGTGGGGCCGTGAGATCTTATTCAGGGCTTCTCAGCCTGAACCCCCAACCAGATTAA	MVLERRSRSGAVRSYSGLLSLNPQPD*	2887.51	lncrna	processed_transcript	13	0.44	-0.15	0	0.259259		No	ENST00000617560		0.267513	Good	5.69271		0.673	1.5714	0.00323417
chr20:34359970:34362452:+	elkon_2015:827262	elkon_2015	chr20	+	34359970	34362452	Yes	35772048_35774488	35772079_35774530	25	CTG	CTGGAGCGGCGCAGCCGGAGTGGGGCCGTGAGATCTTATTCAGGGCTTCTCAGCCTGAACCCCCAACCAGATTAA	MERRSRSGAVRSYSGLLSLNPQPD*	2675.36	lncrna	processed_transcript	6.78	0.44	-0.24	0	0.4		No	ENST00000617560		0.113503	Good	5.73934		0.6472	1.4881	0.00336249
chr20:34362417:34362452:+	gawron_2016:242493	gawron_2016	chr20	+	34362417	34362452	No			12	TCA	TCAGGGCTTCTCAGCCTGAACCCCCAACCAGATTAA	MGLLSLNPQPD*	1183.59	lncrna	processed_transcript	25.13	0.5	0.38	0	0.7		No	ENST00000617560	0.9	0.0960488	Good	7.01931	+10-1	0.4688	0.7634	0.00322003
chr20:34362431:34362544:+	gawron_2016:242494	gawron_2016	chr20	+	34362431	34362544	No			38	CCT	CCTGAACCCCCAACCAGATTAATTTCTCCACAGCTGGAATTCCAAGTGCTTGGGGATAATGATACCTCTGACCTTTCTTCCTTTTGGGAAGTACTTGAGTGTGCAGCTGCATGA	MEPPTRLISPQLEFQVLGDNDTSDLSSFWEVLECAAA*	4107.94	lncrna	processed_transcript	40.46	0.64	-0.03	0	0.638889		No	ENST00000617560	0.46	0.0746702	Good	9.68622	+10-1	0.731	1.0814	0.00322003
chr20:34362464:34362544:+	liu_HEK_2013:506264	liu_HEK_2013	chr20	+	34362464	34362544	No			27	CTG	CTGGAATTCCAAGTGCTTGGGGATAATGATACCTCTGACCTTTCTTCCTTTTGGGAAGTACTTGAGTGTGCAGCTGCATGA	MEFQVLGDNDTSDLSSFWEVLECAAA*	2876.25	lncrna	processed_transcript	17.59	0.46	-0.39	0	0.52		No	ENST00000617560		0.117359	Good	6.12296		0.772	1.0795	0.00327845
chr20:34362464:34362544:+	zur_2016:704680	zur_2016	chr20	+	34362464	34362544	No			27	CTG	CTGGAATTCCAAGTGCTTGGGGATAATGATACCTCTGACCTTTCTTCCTTTTGGGAAGTACTTGAGTGTGCAGCTGCATGA	MEFQVLGDNDTSDLSSFWEVLECAAA*	2876.25	lncrna	processed_transcript	52.77	0.65	-0.21	0	0.56		No	ENST00000617560		0.285506	Good	7.46572		0.772	1.0795	0.00323417
chr20:34362476:34362544:+	liu_HEK_2013:506265	liu_HEK_2013	chr20	+	34362476	34362544	No			23	GTG	GTGCTTGGGGATAATGATACCTCTGACCTTTCTTCCTTTTGGGAAGTACTTGAGTGTGCAGCTGCATGA	MLGDNDTSDLSSFWEVLECAAA*	2373.01	lncrna	processed_transcript	14.32	0.45	-0.31	0	0.52381		No	ENST00000617560		0.0904341	Good	5.99211		0.7502	1.0139	0.00327845
chr20:34362476:34362544:+	zur_2016:704681	zur_2016	chr20	+	34362476	34362544	No			23	GTG	GTGCTTGGGGATAATGATACCTCTGACCTTTCTTCCTTTTGGGAAGTACTTGAGTGTGCAGCTGCATGA	MLGDNDTSDLSSFWEVLECAAA*	2373.01	lncrna	processed_transcript	56.46	0.68	-0.17	0	0.571429		No	ENST00000617560		0.312515	Good	7.38286		0.7502	1.0139	0.00323417
chr20:34362489:34362569:+	mills_2016:1025518	mills_2016	chr20	+	34362489	34362569	No			27	ATG	ATGATACCTCTGACCTTTCTTCCTTTTGGGAAGTACTTGAGTGTGCAGCTGCATGAGGCCTCAGCAGGAGAGAGATTTTAG	MIPLTFLPFGKYLSVQLHEASAGERF*	2950.54	lncrna	processed_transcript	26.35	0.86	-0.2	0	0.8		No	ENST00000617560		0.169269	Good	8.2517		0.5891	0.8574	0.00322035
chr20:34362489:34362569:+	rubio_2014:1246059	rubio_2014	chr20	+	34362489	34362569	No			27	ATG	ATGATACCTCTGACCTTTCTTCCTTTTGGGAAGTACTTGAGTGTGCAGCTGCATGAGGCCTCAGCAGGAGAGAGATTTTAG	MIPLTFLPFGKYLSVQLHEASAGERF*	2950.54	lncrna	processed_transcript	43.39	0.94	-0.18	0	0.88		No	ENST00000617560		0.112669	Good	9.54342		0.5891	0.8574	0.00280228
chr20:34362489:34362569:+	sidrauski_2015:945576	sidrauski_2015	chr20	+	34362489	34362569	No			27	ATG	ATGATACCTCTGACCTTTCTTCCTTTTGGGAAGTACTTGAGTGTGCAGCTGCATGAGGCCTCAGCAGGAGAGAGATTTTAG	MIPLTFLPFGKYLSVQLHEASAGERF*	2950.54	lncrna	processed_transcript	17.37	0.62	-0.03	0	0.44		No	ENST00000617560		0.123037	Good	6.40993		0.5891	0.8574	0.00322188
chr20:34362489:34362569:+	liu_HEK_2013:506267	liu_HEK_2013	chr20	+	34362489	34362569	No			27	ATG	ATGATACCTCTGACCTTTCTTCCTTTTGGGAAGTACTTGAGTGTGCAGCTGCATGAGGCCTCAGCAGGAGAGAGATTTTAG	MIPLTFLPFGKYLSVQLHEASAGERF*	2950.54	lncrna	processed_transcript	15.43	0.44	0	0	0.56		No	ENST00000617560		0.0837254	Good	6.17326		0.5891	0.8574	0.00327845
chr20:34362489:34362569:+	xu_2016:879672	xu_2016	chr20	+	34362489	34362569	No			27	ATG	ATGATACCTCTGACCTTTCTTCCTTTTGGGAAGTACTTGAGTGTGCAGCTGCATGAGGCCTCAGCAGGAGAGAGATTTTAG	MIPLTFLPFGKYLSVQLHEASAGERF*	2950.54	lncrna	processed_transcript	40.57	0.7	0.18	0	0.92		No	ENST00000617560		0.130672	Good	8.5203		0.5891	0.8574	0.00347238
chr20:34362489:34362569:+	iwasaki_2016:587909	iwasaki_2016	chr20	+	34362489	34362569	No			27	ATG	ATGATACCTCTGACCTTTCTTCCTTTTGGGAAGTACTTGAGTGTGCAGCTGCATGAGGCCTCAGCAGGAGAGAGATTTTAG	MIPLTFLPFGKYLSVQLHEASAGERF*	2950.54	lncrna	processed_transcript	20.06	0.25	0.49	0	0.44		No	ENST00000617560		0.144752	Good	5.4852		0.5891	0.8574	0.00358463
chr20:34362480:34362569:+	rubio_2014:1246058	rubio_2014	chr20	+	34362480	34362569	No			30	TTG	TTGGGGATAATGATACCTCTGACCTTTCTTCCTTTTGGGAAGTACTTGAGTGTGCAGCTGCATGAGGCCTCAGCAGGAGAGAGATTTTAG	MGIMIPLTFLPFGKYLSVQLHEASAGERF*	3251.69	lncrna	processed_transcript	43.23	0.94	-0.21	0	0.892857		No	ENST00000617560		0.0832023	Good	10.1786		0.6046	0.877	0.00280228
chr20:34362480:34362569:+	mills_2016:1025517	mills_2016	chr20	+	34362480	34362569	No			30	TTG	TTGGGGATAATGATACCTCTGACCTTTCTTCCTTTTGGGAAGTACTTGAGTGTGCAGCTGCATGAGGCCTCAGCAGGAGAGAGATTTTAG	MGIMIPLTFLPFGKYLSVQLHEASAGERF*	3251.69	lncrna	processed_transcript	25.15	0.87	-0.21	0	0.785714		No	ENST00000617560		0.158806	Good	8.38725		0.6046	0.877	0.00322035
chr20:34362480:34362569:+	liu_HEK_2013:506266	liu_HEK_2013	chr20	+	34362480	34362569	No			30	TTG	TTGGGGATAATGATACCTCTGACCTTTCTTCCTTTTGGGAAGTACTTGAGTGTGCAGCTGCATGAGGCCTCAGCAGGAGAGAGATTTTAG	MGIMIPLTFLPFGKYLSVQLHEASAGERF*	3251.69	lncrna	processed_transcript	15.67	0.46	-0.06	0	0.535714		No	ENST00000617560		0.0695286	Good	6.37006		0.6046	0.877	0.00327845
chr20:34362480:34362569:+	xu_2016:879671	xu_2016	chr20	+	34362480	34362569	No			30	TTG	TTGGGGATAATGATACCTCTGACCTTTCTTCCTTTTGGGAAGTACTTGAGTGTGCAGCTGCATGAGGCCTCAGCAGGAGAGAGATTTTAG	MGIMIPLTFLPFGKYLSVQLHEASAGERF*	3251.69	lncrna	processed_transcript	37.02	0.67	0.23	0	0.821429		No	ENST00000617560		0.131954	Good	8.52254		0.6046	0.877	0.00347238
chr20:34362498:34362569:+	mills_2016:1025519	mills_2016	chr20	+	34362498	34362569	No			24	CTG	CTGACCTTTCTTCCTTTTGGGAAGTACTTGAGTGTGCAGCTGCATGAGGCCTCAGCAGGAGAGAGATTTTAG	MTFLPFGKYLSVQLHEASAGERF*	2627.32	lncrna	processed_transcript	26.36	0.88	-0.18	0	0.818182		No	ENST00000617560		0.168436	Good	8.14354		0.5698	0.833	0.00322035
chr20:34362498:34362569:+	park_2016:1026410	park_2016	chr20	+	34362498	34362569	No			24	CTG	CTGACCTTTCTTCCTTTTGGGAAGTACTTGAGTGTGCAGCTGCATGAGGCCTCAGCAGGAGAGAGATTTTAG	MTFLPFGKYLSVQLHEASAGERF*	2627.32	lncrna	processed_transcript	6.07	0.49	-0.18	0	0.727273		No	ENST00000617560		0.107037	Good	8.05446		0.5698	0.833	0.00364782
chr20:34362498:34362569:+	sidrauski_2015:945577	sidrauski_2015	chr20	+	34362498	34362569	No			24	CTG	CTGACCTTTCTTCCTTTTGGGAAGTACTTGAGTGTGCAGCTGCATGAGGCCTCAGCAGGAGAGAGATTTTAG	MTFLPFGKYLSVQLHEASAGERF*	2627.32	lncrna	processed_transcript	17.49	0.62	0.03	0	0.454545		No	ENST00000617560		0.101659	Good	6.24861		0.5698	0.833	0.00322188
chr20:34362498:34362569:+	rubio_2014:1246060	rubio_2014	chr20	+	34362498	34362569	No			24	CTG	CTGACCTTTCTTCCTTTTGGGAAGTACTTGAGTGTGCAGCTGCATGAGGCCTCAGCAGGAGAGAGATTTTAG	MTFLPFGKYLSVQLHEASAGERF*	2627.32	lncrna	processed_transcript	32	0.94	0.1	0	0.863636		No	ENST00000617560		0.0598802	Good	9.36452		0.5698	0.833	0.00280228
chr20:34362498:34362569:+	xu_2016:879673	xu_2016	chr20	+	34362498	34362569	No			24	CTG	CTGACCTTTCTTCCTTTTGGGAAGTACTTGAGTGTGCAGCTGCATGAGGCCTCAGCAGGAGAGAGATTTTAG	MTFLPFGKYLSVQLHEASAGERF*	2627.32	lncrna	processed_transcript	44.49	0.71	0.12	0	0.909091		No	ENST00000617560		0.130576	Good	8.47168		0.5698	0.833	0.00347238
chr20:34362498:34362569:+	liu_HEK_2013:506268	liu_HEK_2013	chr20	+	34362498	34362569	No			24	CTG	CTGACCTTTCTTCCTTTTGGGAAGTACTTGAGTGTGCAGCTGCATGAGGCCTCAGCAGGAGAGAGATTTTAG	MTFLPFGKYLSVQLHEASAGERF*	2627.32	lncrna	processed_transcript	13.73	0.42	0.16	0	0.545455		No	ENST00000617560		0.126633	Good	5.97616		0.5698	0.833	0.00327845
chr20:34362525:34362569:+	park_2016:1026411	park_2016	chr20	+	34362525	34362569	No			15	TTG	TTGAGTGTGCAGCTGCATGAGGCCTCAGCAGGAGAGAGATTTTAG	MSVQLHEASAGERF*	1560.74	lncrna	processed_transcript	6.42	0.49	-0.32	0	0.769231		No	ENST00000617560		0.119033	Good	7.32035		0.4577	0.8155	0.00364782
chr20:34362525:34362569:+	xu_2016:879674	xu_2016	chr20	+	34362525	34362569	No			15	TTG	TTGAGTGTGCAGCTGCATGAGGCCTCAGCAGGAGAGAGATTTTAG	MSVQLHEASAGERF*	1560.74	lncrna	processed_transcript	47.46	0.69	-0.2	0	0.846154		No	ENST00000617560		0.134187	Good	8.01476		0.4577	0.8155	0.00347238
chr20:34362525:34362569:+	rubio_2014:1246061	rubio_2014	chr20	+	34362525	34362569	No			15	TTG	TTGAGTGTGCAGCTGCATGAGGCCTCAGCAGGAGAGAGATTTTAG	MSVQLHEASAGERF*	1560.74	lncrna	processed_transcript	33.5	0.91	0.04	0	0.769231		No	ENST00000617560		0.0895176	Good	8.83381		0.4577	0.8155	0.00540913
chr20:34362525:34362569:+	liu_HEK_2013:506269	liu_HEK_2013	chr20	+	34362525	34362569	No			15	TTG	TTGAGTGTGCAGCTGCATGAGGCCTCAGCAGGAGAGAGATTTTAG	MSVQLHEASAGERF*	1560.74	lncrna	processed_transcript	15.18	0.42	0.14	0	0.615385		No	ENST00000617560		0.07269	Good	5.29462		0.4577	0.8155	0.00327845
chr20:34362525:34362569:+	elkon_2015:803364	elkon_2015	chr20	+	34362525	34362569	No			15	TTG	TTGAGTGTGCAGCTGCATGAGGCCTCAGCAGGAGAGAGATTTTAG	MSVQLHEASAGERF*	1560.74	lncrna	processed_transcript	4.96	0.36	0.26	0	0.538462		No	ENST00000617560		0.153638	Good	4.78311		0.4577	0.8155	0.00336249
chr20:34362531:34362569:+	xu_2016:879676	xu_2016	chr20	+	34362531	34362569	No			13	GTG	GTGCAGCTGCATGAGGCCTCAGCAGGAGAGAGATTTTAG	MQLHEASAGERF*	1374.64	lncrna	processed_transcript	50.51	0.67	-0.5	0	0.818182		No	ENST00000617560		0.153261	Good	7.91127		0.4147	0.8301	0.00347238
chr20:34362531:34362569:+	park_2016:1026413	park_2016	chr20	+	34362531	34362569	No			13	GTG	GTGCAGCTGCATGAGGCCTCAGCAGGAGAGAGATTTTAG	MQLHEASAGERF*	1374.64	lncrna	processed_transcript	6.56	0.46	-0.24	0	0.818182		No	ENST00000617560		0.091131	Good	6.97016		0.4147	0.8301	0.00364782
chr20:34362531:34362569:+	rubio_2014:1246063	rubio_2014	chr20	+	34362531	34362569	No			13	GTG	GTGCAGCTGCATGAGGCCTCAGCAGGAGAGAGATTTTAG	MQLHEASAGERF*	1374.64	lncrna	processed_transcript	35.03	0.9	0.06	0	0.727273		No	ENST00000617560		0.0976098	Good	8.71136		0.4147	0.8301	0.0151035
chr20:34362531:34362569:+	liu_HEK_2013:506270	liu_HEK_2013	chr20	+	34362531	34362569	No			13	GTG	GTGCAGCTGCATGAGGCCTCAGCAGGAGAGAGATTTTAG	MQLHEASAGERF*	1374.64	lncrna	processed_transcript	16.03	0.46	0.22	0	0.636364		No	ENST00000617560		0.108681	Good	5.1479		0.4147	0.8301	0.00327845
chr20:34362531:34362569:+	elkon_2015:803365	elkon_2015	chr20	+	34362531	34362569	No			13	GTG	GTGCAGCTGCATGAGGCCTCAGCAGGAGAGAGATTTTAG	MQLHEASAGERF*	1374.64	lncrna	processed_transcript	5.14	0.33	0.32	0	0.545455		No	ENST00000617560		0.220345	Good	4.65271		0.4147	0.8301	0.00336249
chr20:34362531:34362569:+	werner_2015:929915	werner_2015	chr20	+	34362531	34362569	No			13	GTG	GTGCAGCTGCATGAGGCCTCAGCAGGAGAGAGATTTTAG	MQLHEASAGERF*	1374.64	lncrna	processed_transcript	7.63	0.33	0.37	0	0.363636		No	ENST00000617560		0.303079	Good	5.17944		0.4147	0.8301	0.00384666
chr20:34362531:34362569:+	iwasaki_2016:587913	iwasaki_2016	chr20	+	34362531	34362569	No			13	GTG	GTGCAGCTGCATGAGGCCTCAGCAGGAGAGAGATTTTAG	MQLHEASAGERF*	1374.64	lncrna	processed_transcript	31.74	0.36	0.41	0	0.545455		No	ENST00000617560		0.221319	Good	5.02841		0.4147	0.8301	0.00358463
chr20:34362537:34362569:+	xu_2016:879677	xu_2016	chr20	+	34362537	34362569	No			11	CTG	CTGCATGAGGCCTCAGCAGGAGAGAGATTTTAG	MHEASAGERF*	1133.49	lncrna	processed_transcript	54.11	0.7	-0.47	0	0.777778		No	ENST00000617560		0.173253	Good	7.62805		0.3484	0.8023	0.00347238
chr20:34362537:34362569:+	liu_HEK_2013:506271	liu_HEK_2013	chr20	+	34362537	34362569	No			11	CTG	CTGCATGAGGCCTCAGCAGGAGAGAGATTTTAG	MHEASAGERF*	1133.49	lncrna	processed_transcript	17.18	0.45	0	0	0.555556		No	ENST00000617560		0.10423	Good	4.9542		0.3484	0.8023	0.00327845
chr20:34362537:34362569:+	rubio_2014:1246064	rubio_2014	chr20	+	34362537	34362569	No			11	CTG	CTGCATGAGGCCTCAGCAGGAGAGAGATTTTAG	MHEASAGERF*	1133.49	lncrna	processed_transcript	36.9	0.88	0.09	0	0.666667		No	ENST00000617560		0.114961	Good	8.38247		0.3484	0.8023	0.0394444
chr20:34362537:34362569:+	elkon_2015:803366	elkon_2015	chr20	+	34362537	34362569	No			11	CTG	CTGCATGAGGCCTCAGCAGGAGAGAGATTTTAG	MHEASAGERF*	1133.49	lncrna	processed_transcript	5.6	0.33	0.35	0	0.666667		No	ENST00000617560		0.236371	Good	4.65271		0.3484	0.8023	0.00336249
chr20:34362537:34362569:+	werner_2015:929916	werner_2015	chr20	+	34362537	34362569	No			11	CTG	CTGCATGAGGCCTCAGCAGGAGAGAGATTTTAG	MHEASAGERF*	1133.49	lncrna	processed_transcript	8.02	0.36	0.36	0	0.444444		No	ENST00000617560		0.366576	Good	5.17944		0.3484	0.8023	0.0073615
chr20:34362537:34362569:+	park_2016:1026414	park_2016	chr20	+	34362537	34362569	No			11	CTG	CTGCATGAGGCCTCAGCAGGAGAGAGATTTTAG	MHEASAGERF*	1133.49	lncrna	processed_transcript	3.74	0.42	0.38	0	0.777778		No	ENST00000617560		0.110883	Good	6.04737		0.3484	0.8023	0.0101629
chr20:34362537:34362569:+	iwasaki_2016:587914	iwasaki_2016	chr20	+	34362537	34362569	No			11	CTG	CTGCATGAGGCCTCAGCAGGAGAGAGATTTTAG	MHEASAGERF*	1133.49	lncrna	processed_transcript	35.95	0.39	0.44	0	0.555556		No	ENST00000617560		0.214073	Good	4.9542		0.3484	0.8023	0.00358463
chr20:34362540:34362569:+	crappe_2014:67711	crappe_2014	chr20	+	34362540	34362569	No			10	CAT	CATGAGGCCTCAGCAGGAGAGAGATTTTAG	MEASAGERF*	996.433	lncrna	processed_transcript	18.42	0.17	-0.11	0	0.375		No	ENST00000617560	4.55	0.122973	Good	4.52356	0-1	0.2854	0.6953	0.00408407
chr20:34362683:34362727:+	xu_2016:879684	xu_2016	chr20	+	34362683	34362727	No			15	ATG	ATGCCGAGGGATTTAATGATACTCCCAGAAACCTGGAGAGATTAA	MPRDLMILPETWRD*	1771.87	lncrna	processed_transcript	14.93	0.47	-0.2	0	0.384615		No	ENST00000617560		0.154516	Good	5.34446		0.9238	1.3293	0.0237626
chr20:34362683:34362727:+	rubio_2014:1246071	rubio_2014	chr20	+	34362683	34362727	No			15	ATG	ATGCCGAGGGATTTAATGATACTCCCAGAAACCTGGAGAGATTAA	MPRDLMILPETWRD*	1771.87	lncrna	processed_transcript	33.5	0.91	-0.16	0	0.769231		No	ENST00000617560		0.103803	Good	8.57195		0.9238	1.3293	0.00280228
chr20:34362683:34362727:+	mills_2016:1025530	mills_2016	chr20	+	34362683	34362727	No			15	ATG	ATGCCGAGGGATTTAATGATACTCCCAGAAACCTGGAGAGATTAA	MPRDLMILPETWRD*	1771.87	lncrna	processed_transcript	18.32	0.84	0.1	0	0.692308		No	ENST00000617560		0.13976	Good	6.60033		0.9238	1.3293	0.00322035
chr20:34362698:34362727:+	mills_2016:1025531	mills_2016	chr20	+	34362698	34362727	No			10	ATG	ATGATACTCCCAGAAACCTGGAGAGATTAA	MILPETWRD*	1159.57	lncrna	processed_transcript	16.93	0.8	-0.18	0	0.75		No	ENST00000617560		0.132276	Good	6.24181		0.8862	1.2674	0.00617228
chr20:34362698:34362727:+	rubio_2014:1246072	rubio_2014	chr20	+	34362698	34362727	No			10	ATG	ATGATACTCCCAGAAACCTGGAGAGATTAA	MILPETWRD*	1159.57	lncrna	processed_transcript	24.64	0.87	-0.16	0	0.625		No	ENST00000617560		0.159828	Good	7.77632		0.8862	1.2674	0.0373162
chr20:34362644:34362727:+	rubio_2014:1246067	rubio_2014	chr20	+	34362644	34362727	No			28	TTG	TTGGAAACTGGATGTTTGCTAAGCACCTGCTTCTTAAGGATGCCGAGGGATTTAATGATACTCCCAGAAACCTGGAGAGATTAA	METGCLLSTCFLRMPRDLMILPETWRD*	3226.55	lncrna	processed_transcript	26.89	0.86	0.02	0	0.730769		No	ENST00000617560		0.104374	Good	9.3755		0.8926	1.3806	0.00280228
chr20:34362656:34362727:+	gawron_2016:242498	gawron_2016	chr20	+	34362656	34362727	No			24	TGT	TGTTTGCTAAGCACCTGCTTCTTAAGGATGCCGAGGGATTTAATGATACTCCCAGAAACCTGGAGAGATTAA	MLLSTCFLRMPRDLMILPETWRD*	2836.43	lncrna	processed_transcript	9.71	0.38	0.27	0	0.409091		No	ENST00000617560	1.21	0.188365	Good	6.94932	+10-1	0.9039	1.3963	0.0141353
chr20:34362659:34362727:+	rubio_2014:1246069	rubio_2014	chr20	+	34362659	34362727	No			23	TTG	TTGCTAAGCACCTGCTTCTTAAGGATGCCGAGGGATTTAATGATACTCCCAGAAACCTGGAGAGATTAA	MLSTCFLRMPRDLMILPETWRD*	2723.34	lncrna	processed_transcript	26.42	0.88	-0.1	0	0.761905		No	ENST00000617560		0.101842	Good	9.02476		0.9013	1.3856	0.00280228
chr20:34362659:34362727:+	park_2016:1026419	park_2016	chr20	+	34362659	34362727	No			23	TTG	TTGCTAAGCACCTGCTTCTTAAGGATGCCGAGGGATTTAATGATACTCCCAGAAACCTGGAGAGATTAA	MLSTCFLRMPRDLMILPETWRD*	2723.34	lncrna	processed_transcript	8.73	0.57	-0.1	0	0.52381		No	ENST00000617560		0.115803	Good	8.53862		0.9013	1.3856	0.00698383
chr20:34362655:34362771:+	park_2016:1026418	park_2016	chr20	+	34362655	34362771	No			39	ATG	ATGTTTGCTAAGCACCTGCTTCTTAAGGATGCCGAGGGATTTAATGATACTCCCAGAAACCTGGAGAGATTAATGGGGCCTATGGAGAAGTGCTCTGAACTCAGTGTTGGGACTTGA	MFAKHLLLKDAEGFNDTPRNLERLMGPMEKCSELSVGT*	4277.11	lncrna	processed_transcript	15.46	0.54	-0.44	0	0.594595		No	ENST00000617560		0.0671103	Good	9.24441		0.8419	1.2308	0.00364782
chr20:34362655:34362771:+	mills_2016:1025527	mills_2016	chr20	+	34362655	34362771	No			39	ATG	ATGTTTGCTAAGCACCTGCTTCTTAAGGATGCCGAGGGATTTAATGATACTCCCAGAAACCTGGAGAGATTAATGGGGCCTATGGAGAAGTGCTCTGAACTCAGTGTTGGGACTTGA	MFAKHLLLKDAEGFNDTPRNLERLMGPMEKCSELSVGT*	4277.11	lncrna	processed_transcript	11.58	0.7	-0.29	0	0.486486		No	ENST00000617560		0.180745	Good	7.40615		0.8419	1.2308	0.00322035
chr20:34362655:34362771:+	calviello_2016:539142	calviello_2016	chr20	+	34362655	34362771	No			39	ATG	ATGTTTGCTAAGCACCTGCTTCTTAAGGATGCCGAGGGATTTAATGATACTCCCAGAAACCTGGAGAGATTAATGGGGCCTATGGAGAAGTGCTCTGAACTCAGTGTTGGGACTTGA	MFAKHLLLKDAEGFNDTPRNLERLMGPMEKCSELSVGT*	4277.11	lncrna	processed_transcript	24.85	0.32	-0.09	0	0.405405		No	ENST00000617560		0.0658238	Good	6.50779		0.8419	1.2308	0.00372871
chr20:34362727:34362771:+	xu_2016:879687	xu_2016	chr20	+	34362727	34362771	No			15	ATG	ATGGGGCCTATGGAGAAGTGCTCTGAACTCAGTGTTGGGACTTGA	MGPMEKCSELSVGT*	1467.64	lncrna	processed_transcript	15.14	0.4	0.03	0	0.692308		No	ENST00000617560		0.201278	Good	6.18015		0.7202	0.8729	0.00347238
chr20:34362727:34362771:+	park_2016:1026424	park_2016	chr20	+	34362727	34362771	No			15	ATG	ATGGGGCCTATGGAGAAGTGCTCTGAACTCAGTGTTGGGACTTGA	MGPMEKCSELSVGT*	1467.64	lncrna	processed_transcript	9.31	0.47	0.13	0	0.615385		No	ENST00000617560		0.184049	Good	8.02901		0.7202	0.8729	0.00364782
chr20:34362736:34362771:+	xu_2016:879688	xu_2016	chr20	+	34362736	34362771	No			12	ATG	ATGGAGAAGTGCTCTGAACTCAGTGTTGGGACTTGA	MEKCSELSVGT*	1182.53	lncrna	processed_transcript	18.67	0.47	-0.28	0	0.9		No	ENST00000617560		0.197206	Good	6.18015		0.7716	0.8544	0.00347238
chr20:34362736:34362771:+	park_2016:1026425	park_2016	chr20	+	34362736	34362771	No			12	ATG	ATGGAGAAGTGCTCTGAACTCAGTGTTGGGACTTGA	MEKCSELSVGT*	1182.53	lncrna	processed_transcript	11.21	0.53	0.14	0	0.7		No	ENST00000617560		0.192928	Good	7.97392		0.7716	0.8544	0.00364782
chr20:34362736:34362771:+	calviello_2016:539148	calviello_2016	chr20	+	34362736	34362771	No			12	ATG	ATGGAGAAGTGCTCTGAACTCAGTGTTGGGACTTGA	MEKCSELSVGT*	1182.53	lncrna	processed_transcript	30.28	0.25	0.41	0	0.4		No	ENST00000617560		0.141642	Good	5.22005		0.7716	0.8544	0.00372871
chr20:34362670:34362771:+	park_2016:1026420	park_2016	chr20	+	34362670	34362771	No			34	CTG	CTGCTTCTTAAGGATGCCGAGGGATTTAATGATACTCCCAGAAACCTGGAGAGATTAATGGGGCCTATGGAGAAGTGCTCTGAACTCAGTGTTGGGACTTGA	MLLKDAEGFNDTPRNLERLMGPMEKCSELSVGT*	3680.77	lncrna	processed_transcript	9.58	0.53	-0.12	0	0.59375		No	ENST00000617560		0.112172	Good	9.1602		0.8238	1.17	0.00364782
chr20:34362670:34362771:+	calviello_2016:539144	calviello_2016	chr20	+	34362670	34362771	No			34	CTG	CTGCTTCTTAAGGATGCCGAGGGATTTAATGATACTCCCAGAAACCTGGAGAGATTAATGGGGCCTATGGAGAAGTGCTCTGAACTCAGTGTTGGGACTTGA	MLLKDAEGFNDTPRNLERLMGPMEKCSELSVGT*	3680.77	lncrna	processed_transcript	23.87	0.28	-0.09	0	0.40625		No	ENST00000617560		0.109003	Good	6.34774		0.8238	1.17	0.00372871
chr20:34362715:34362771:+	park_2016:1026423	park_2016	chr20	+	34362715	34362771	No			19	CTG	CTGGAGAGATTAATGGGGCCTATGGAGAAGTGCTCTGAACTCAGTGTTGGGACTTGA	MERLMGPMEKCSELSVGT*	1996.91	lncrna	processed_transcript	8.44	0.49	0.27	0	0.647059		No	ENST00000617560		0.162942	Good	8.24142		0.779	0.99	0.00364782

### Sheet: Table S12
A4GALT
ACOX3
ACVR1
ADCK1
ADGRL2
ADRM1
AIM1L
AKAP13
AMBRA1
ANAPC5
ANKRD11
ANXA4
AP3M1
APBB2
ARHGAP39
ASAP1
ATN1
ATXN1
BABAM1
BANP
BAZ2B
BCAR3
BCL6
BDH2
BMPR1A
BMPR1B
BTBD3
C14orf119
C16orf74
C2orf74
CASP3
CBX3
CBX5
CCDC120
CCDC47
CCND3
CDC42SE2
CDIP1
CDK18
CENPL
CERS4
CFL1P1
CGNL1
CHAMP1
CHRM3
CHST12
CIZ1
CLIP2
CLIP4
CNOT4
COA1
COA4
COL6A2
CORO2A
COX7B2
CREB1
CSNK1G2
CSNK2A1
CTBP2
CTCF
CTIF
CTNNBIP1
CTSL
DHX34
DIXDC1
DOK1
DYNLL1
EEF2K
EIF4G3
ELF4
ELFN2
EMP1
ENOX2
EPB41
EVI5L
FAM168A
FAM222A
FAM35DP
FAM49B
FAM53B
FARP1
FBXO31
FBXO34
FBXO46
FBXW7
FDFT1
FER
FGD3
FHIT
FOCAD
FOXN3
FURIN
FUT2
FYN
GCNT1
GEMIN8
GID8
GNG12
GNG2
GNG4
GPD2
GPRC5A
GTF2I
GTF2IRD1
HDHD3
HECTD4
HNRNPC
HNRNPUL1
HP1BP3
HPCAL1
HS3ST1
HYLS1
INPP4B
IRAK4
KANK1
KCNAB2
KDM4B
KIAA0020
KIAA0195
KIAA1958
KIF3B
KNOP1
LCK
LCLAT1
LHFPL2
LMNA
LOC285074
LPP
LRRC8A
LRRC8B
LRRFIP2
LYN
LYPD6B
MAGED1
MAP4
MARCH8
MBNL2
MBTPS1
MEF2C
MICAL3
MICU1
MID1
MKL1
MKLN1
MOB3A
MSL3P1
MTA3
MYADM
MYH14
NACC2
NAP1L1
NBPF1
NCALD
NCK2
NCMAP
NCOA1
NCOA3
NCOA5
NCOR2
NDE1
NDST2
NUMB
ODF2L
OGDH
OTUD7B
OXR1
PACS2
PACSIN2
PAFAH1B1
PAK1
PAK2
PCED1B
PCGF3
PDE4D
PHF20
PHTF2
PIGN
PIK3CD
PKNOX2
PLA2G4A
PLCB4
PLEKHA6
PLIN3
POGZ
POLH
PPARG
PPIL3
PPP1R13L
PPP6R2
PPP6R3
PRICKLE1
PRKAR1B
PSKH1
PSMA1
PSMA3-AS1
PTER
PTPN14
PTPRA
PUM2
RABGAP1
RABGAP1L
RAI1
RAI14
RALY
RAP1GAP
RASGEF1C
RB1CC1
RBM25
RBM47
RBM6
RCC2
RERE
RFX2
RHOBTB1
RNF144A
RNF216
RPH3AL
RPL34
RPL35A
SBNO2
SEC14L1
SETDB2
SF3B3
SFI1
SH3BP4
SH3D19
SHF
SIPA1L3
SKIL
SLC16A14
SLC20A2
SLC22A18
SLC37A1
SLC37A3
SP110
SQSTM1
SRC
SSX5
ST3GAL4
ST5
STAG1
STK40
STYXL1
SUPT3H
SYNE2
SYT1
TACC2
TANC1
TAOK1
TAOK3
TBC1D5
TBCK
TBL1X
TC2N
TEP1
TGIF1
TIAM1
TICAM1
TIGD7
TLK1
TMEM108
TMEM184B
TNC
TNS3
TRAF3
TRMT10A
TWSG1
UGDH
USP53
VGF
VRK2
VRK3
WDFY3
WDR33
WDR5
WDR74
WWC3
YBEY
ZBTB38
ZDHHC7
ZFHX3
ZHX2
ZNF331
ZNF395
ZNF528
ZNF628
ZNF740
ZRANB3
ZSCAN21
ZSCAN32

### Sheet: Table S13
AC022400.6
ACOX3
ADGRL2
AMBRA1
ANKRD11
APBB2
ASAP1
ATXN1
BCAR3
BCL6
BDH2
BTBD3
C14orf119
C16orf74
C2orf74
CASP3
CBX5
CCDC120
CCND3
CDC42SE2
CDK18
CENPL
CERS4
CFL1P1
CHAMP1
CHRM3
CNOT4
COA1
CSNK2A1
CTCF
CTIF
CTNNBIP1
CTSL
DHX34
EEF2K
EIF4G3
ELF4
EMP1
ENOX2
EPB41
FAM168A
FAM49B
FAM53B
FARP1
FBXO34
FBXO46
FER
FGD3
FHIT
FOCAD
FURIN
GEMIN8
GID8
GNG12
GNG2
GPD2
GTF2IRD1
HNRNPC
HP1BP3
HPCAL1
HYLS1
IRAK4
KCNAB2
KIAA0195
KIAA1958
LCLAT1
LHFPL2
LPP
LRRFIP2
MAGED1
MARCH8
MBNL2
MBTPS1
MEF2C
MID1
MKL1
MRTFA
MTA3
NBPF1
NCALD
NCK2
NCOA3
NDST2
NUMB
ODF2L
OTUD7B
OXR1
PACSIN2
PAK2
PCED1B
PDE4D
PHF20
PHTF2
PIGN
PIK3CD
PKNOX2
PLEKHA6
PLIN3
POGZ
POLH
PPARG
PPIL3
PPP6R2
PPP6R3
PRKAR1B
PSMA3-AS1
PTPN14
PTPRA
RAI1
RAI14
RB1CC1
RBM25
RCC2
RERE
RPH3AL
RPL34
SEC14L1
SETDB2
SF3B3
SFI1
SH3BP4
SH3D19
SIPA1L3
SKIL
SLC16A14
SLC20A2
SLC37A3
SRC
ST3GAL4
ST5
STAG1
STK40
STYXL1
SYT1
TANC1
TAOK1
TAOK3
TBL1X
TC2N
TIAM1
TNC
TRAF3
TRMT10A
TWSG1
UGDH
USP53
VGF
VRK3
WWC3
ZDHHC7
ZFHX3
ZHX2
ZNF331
ZNF528
ZRANB3
ZSCAN21
